# New llama-derived nanobodies enable selective detection and capture of Z-DNA

**DOI:** 10.64898/2026.11.17.765674

**Authors:** Mathias I. Nielsen, Peter C. Fridy, Jonah Da Silva, Mohammad Pourshamsi, Laurens Wachsmuth, Jonathan Kittel, Hua Jiang, Bryant D. Miller, Martin S. Taylor, Brian T. Chait, Manolis Pasparakis, J. Michelle Kahlenberg, Tomas Mustelin, Michael P. Rout, John LaCava

## Abstract

Z-DNA is a left-handed DNA conformation that forms transiently at susceptible genomic sequences during processes such as negative supercoiling and active transcription. In the cytoplasm, the innate immune receptor ZBP1 senses Z-form nucleic acids (Z-NAs, which could be DNA or RNA), triggering type I interferon production and programmed cell death. Viral infections, endogenous repetitive-element-derived RNAs, and oxidized mitochondrial DNA can generate Z-NAs, nominating them as ZBP1 agonists. Conversely, ADAR1 is proposed to recognize and edit endogenous Z-RNAs, thereby muting inappropriate innate immune responses. Both proteins engage Z-NAs through Zα domains, which are evolutionarily conserved across vertebrates. Progress in defining Z-NA biology has been limited by near-exclusive reliance on the Z22 monoclonal antibody, the field’s principal detection reagent. To expand the availability of distinct, validated anti-Z-NA affinity reagents, we generated and characterized llama-derived nanobodies. Llamas were immunized with brominated poly(dG:dC) DNA, and four recombinant nanobodies (nZ6, nZ6.2, nZ10, and nZ11) that bound the antigen were identified through affinity enrichment and mass spectrometry-guided discovery. The nanobodies selectively recognized Z-DNA in biochemical assays and displayed nanomolar affinities, while homodimerized nZ6.2 achieved picomolar binding. Unlike Zα domains, nZ6.2 does not induce B-to-Z transitions, indicating recognition of pre-existing Z-DNA and immobilized nZ6.2 selectively co-immunoprecipitated ADAR1 and ZBP1 with Z-DNA but not B-DNA. Furthermore, nZ6.2 detected Z-DNA-related structures in a human keratinocyte cell line and in neutrophils from patients with systemic lupus erythematous, producing staining patterns overlapping those of Z22. These renewable, engineerable binders provide orthogonal reagents for investigating Z-NA biology, interferon signaling, and autoimmune disease.
