## Supplementary material for "New llama-derived nanobodies enable selective detection and capture of Z-DNA": Table S1_ADAR1_MS

### Sheet: TableS1_Legend
Legend
LC-MS/MS data from nZ6.2 IP experiment (Figure 3C-D). Table includes peptide data from ADAR1 in duplicate IP elutions from no-spike, 100ng, and 500ng Z-DNA (brominated polyGC).

### Sheet: ADAR_PeptideIDs
Protein ID	Gene	Peptide Sequence	Start	End	Peptide Length	Charges	NoSpike_Int_Rep1	NoSpike_Int_Rep3	Spike100_Int_Rep1	Spike100_Int_Rep1	Spike500_Int_Rep1	Spike500_Int_Rep2	IdentifiedSamples
P55265	ADAR	QGYSLSGYYTHPFQGYEHR	5	23	19	3,4	0	0	16846328	23034710	22851172	22030242	Spiked
P55265	ADAR	YQQPGPGSSPSSFLLK	27	42	16	2,3	0	0	9791590	8730587	11751776	11356282	Spiked
P55265	ADAR	GQLPEAPVIGK	49	59	11	2	0	0	83182480	81541008	124416216	128324432	Spiked
P55265	ADAR	QTPSLPPSLPGLR	60	72	13	2	0	0	0	0	4.77032e+06	0	Spiked
P55265	ADAR	FPVLLASSTR	75	84	10	2	0	0	2.11704e+06	1.48359e+06	2250415	2.60041e+06	Spiked
P55265	ADAR	GFQHPSPR	107	114	8	2	0	0	663841	0	928240	1.01793e+06	Spiked
P55265	ADAR	GVDCLSSHFQELSIYQDQEQR	122	142	21	3	0	0	26257132	24402666	31561428	32356460	Spiked
P55265	ADAR	FLEELGEGK	146	154	9	2	0	0	73187544	79560184	108940760	115889048	Spiked
P55265	ADAR	ATTAHDLSGK	155	164	10	2	0	0	6.88281e+06	4617109	7387834	7112938	Spiked
P55265	ADAR	VLYSLAK	175	181	7	2	0	0	102434920	91112920	130403592	139794560	Spiked
P55265	ADAR	EAGTPPLWK	188	196	9	2	0	0	35058576	37864848	52747856	56332476	Spiked
P55265	ADAR	IAVSTQAWNQHSGVVRPDGHSQGAPNSDPSLEPEDR	197	232	36	4,5	0	0	25562474	24198708	29813108	21809198	Spiked
P55265	ADAR	ICDYLFNVSDSSALNLAK	303	320	18	2,3	0	0	1.20199e+06	1092707	883840	0	Spiked
P55265	ADAR	DINAVLIDMER	329	339	11	2,3	537871	479368	77901272	73364480	103585688	100107288	BOTH
P55265	ADAR	QGTTPPIWHLTDK	346	358	13	2,3	0	0	43479944	43739084	59909504	61620816	Spiked
P55265	ADAR	RNTNSVPETAPAAIPETK	367	384	18	3	0	0	2216270	2.08039e+06	2.88178e+06	3.34451e+06	Spiked
P55265	ADAR	NTNSVPETAPAAIPETK	368	384	17	2,3	0	0	38855872	38644648	53499980	43866504	Spiked
P55265	ADAR	RNAEFLTCNIPTSNASNNMVTTEK	385	408	24	3	0	0	3.3108e+06	2.50823e+06	3.3591e+06	4.01667e+06	Spiked
P55265	ADAR	NAEFLTCNIPTSNASNNMVTTEK	386	408	23	3	0	0	18995000	17401886	22624746	24426896	Spiked
P55265	ADAR	VENGQEPVIK	409	418	10	2	0	0	27519700	25782620	32764036	33550782	Spiked
P55265	ADAR	LKPPVHYNGPSK	432	443	12	3	0	0	27674970	30877830	41461092	49254784	Spiked
P55265	ADAR	AAPGEFR	468	474	7	2	0	647565	53479932	60076860	94708728	93024808	BOTH
P55265	ADAR	AIMEMPSFYSHGLPR	475	489	15	3	0	0	43896564	48299868	68246664	68824312	Spiked
P55265	ADAR	KLTECQLK	495	502	8	2	0	0	8075073	7.939e+06	11634199	12663297	Spiked
P55265	ADAR	LTECQLK	496	502	7	2	0	0	29109298	33683116	41785072	57797040	Spiked
P55265	ADAR	FQVVINGR	537	544	8	2	0	0	28518366	23115666	38659584	37246468	Spiked
P55265	ADAR	EFPPAEAGSK	545	554	10	2	0	0	0	44635792	64555380	0	Spiked
P55265	ADAR	AMTILLEEAK	565	574	10	2	791032	645911	94527552	87522896	130673240	131802592	BOTH
P55265	ADAR	SEESSHYSTEK	581	591	11	2,3	0	0	23996688	34039976	45361956	40688164	Spiked
P55265	ADAR	TAESQTPTPSATSFFSGK	596	613	18	2,3	0	0	68213152	63583772	82081392	84562368	Spiked
P55265	ADAR	SPVTTLLECMHK	614	625	12	3	0	0	13345125	8.31492e+06	14220677	18570382	Spiked
P55265	ADAR	LGNSCEFR	626	633	8	2	421016	315743	30426238	34119768	47553156	48624464	BOTH
P55265	ADAR	FQYCVAVGAQTFPSVSAPSK	646	665	20	2,3	0	0	7.57462e+06	6254203	7332663	0	Spiked
P55265	ADAR	FQYCVAVGAQTFPSVSAPSKK	646	666	21	3	0	0	4.30288e+06	2.58496e+06	4668445	0	Spiked
P55265	ADAR	QMAAEEAMK	670	678	9	2	0	0	0	0	0	8892623	Spiked
P55265	ADAR	KIGELVR	715	721	7	2	0	0	58938904	67930160	115996392	86658624	Spiked
P55265	ADAR	YLNTNPVGGLLEYAR	722	736	15	2,3	0	1.35102e+06	143652928	44646212	52645172	58745296	BOTH
P55265	ADAR	SHGFAAEFK	737	745	9	2	0	0	17045322	17093886	22920418	25984178	Spiked
P55265	ADAR	LVDQSGPPHEPK	746	757	12	2,3	1.10109e+06	1.52777e+06	139210608	140097024	168615712	182007232	BOTH
P55265	ADAR	WFPAVCAHSK	768	777	10	3	0	0	4791363	4451656	9192621	5733122	Spiked
P55265	ADAR	QEAADAALR	782	790	9	2	363525	338266	51287572	46186344	66294972	77893856	BOTH
P55265	ADAR	VLIGENEK	791	798	8	2	0	1.26405e+06	90586160	95931072	131007992	121943480	BOTH
P55265	ADAR	MGFTEVTPVTGASLR	802	816	15	2,3	606389	594171	63599848	59450156	87510376	90445496	BOTH
P55265	ADAR	RTMLLLSR	817	824	8	2	0	0	12713101	11172536	15526196	0	Spiked
P55265	ADAR	TMLLLSR	818	824	7	2	0	545428	59439124	50965152	79988824	83956496	BOTH
P55265	ADAR	TLPLTGSTFHDQIAMLSHR	832	850	19	3,4	0	0	85052440	40494324	52879320	54766084	Spiked
P55265	ADAR	CFNTLTNSFQPSLLGR	851	866	16	2,3	0	0	11435512	12553268	18556964	17446332	Spiked
P55265	ADAR	KILAAIIMK	867	875	9	2	0	0	19797172	13295978	26431760	26412438	Spiked
P55265	ADAR	ILAAIIMK	868	875	8	2	365560	359469	62668672	53265708	78061944	90119224	BOTH
P55265	ADAR	KDSEDMGVVVSLGTGNR	876	892	17	3	0	0	6614552	4.57628e+06	7.10501e+06	7753529	Spiked
P55265	ADAR	DSEDMGVVVSLGTGNR	877	892	16	2,3	0	0	49444616	40234264	53147048	55140076	Spiked
P55265	ADAR	GDSLSLK	896	902	7	2	574808	533454	57279204	43860316	60234672	68097328	BOTH
P55265	ADAR	GETVNDCHAEIISR	903	916	14	2,3	0	0	51334460	48785320	75930192	69483456	Spiked
P55265	ADAR	FLYSELMK	922	929	8	2	0	0	75905208	81145560	106567056	119968088	Spiked
P55265	ADAR	DSIFEPAK	937	944	8	2	609468	467925	65959036	60755044	88989312	90010480	BOTH
P55265	ADAR	HYPVFENPK	988	996	9	2	0	0	69037888	71034912	99511720	105878464	Spiked
P55265	ADAR	TKVENGEGTIPVESSDIVPTWDGIR	1002	1026	25	3	0	0	11428097	6088844	12136192	13010274	Spiked
P55265	ADAR	VENGEGTIPVESSDIVPTWDGIR	1004	1026	23	2,3	0	0	3.82502e+06	4.6539e+06	6.60946e+06	5396464	Spiked
P55265	ADAR	SVTLGYLFSQGHLTR	1064	1078	15	2,3	0	1882117	73607232	45860580	45958992	86332784	BOTH
P55265	ADAR	DGSAFEDGLR	1087	1096	10	2	562410	382634	59351060	63711600	85038440	88838328	BOTH
P55265	ADAR	HPFIVNHPK	1097	1105	9	2,3	1.28824e+06	0	108283152	104013984	131700544	123850584	BOTH
P55265	ADAR	VSIYDSK	1109	1115	7	2	857877	843749	75596224	77994872	100986160	95065688	BOTH
P55265	ADAR	GTVDGPR	1144	1150	7	2	0	0	11205298	11083068	14417546	14970990	Spiked
P55265	ADAR	KNIFLLFK	1159	1166	8	2	0	0	11384102	11187563	16078014	15154527	Spiked
P55265	ADAR	NIFLLFK	1160	1166	7	2	128779	0	26162386	38194084	38346980	37232124	BOTH
P55265	ADAR	LSYGEAK	1180	1186	7	2	0	0	47733688	49287424	66072640	67720440	Spiked
P55265	ADAR	DMGYGNWISKPQEEK	1205	1219	15	3	0	0	19493024	19726956	24506702	26472610	Spiked
P55265	ADAR	NFYLCPV	1220	1226	7	2	0	0	2.33021e+06	1223879	1.51758e+06	1.15281e+06	Spiked
